# Integrative analysis of proteome and transcriptome dynamics during *Bacillus subtilis* spore revival

**DOI:** 10.1101/682872

**Authors:** Bhagyashree Swarge, Martijs Jonker, Wishwas Abhyankar, Huub Hoefsloot, Chris G. de Koster, Stanley Brul, Leo J. de Koning

## Abstract

*Bacillus subtilis* forms highly resistant, metabolically inactive dormant spores upon nutrient limitation. These endospores pose challenges to the food and medical sectors. Spores reactivate their metabolism upon contact with germinants and develop into vegetative cells. The activation of the molecular machinery that triggers the progress of germination and spore outgrowth is still unsettled. To gain further insight in spore germination and outgrowth processes, the transcriptome and proteome changeover during spore germination and outgrowth to vegetative cells, was analysed. *B. subtilis* transcriptome analysis allow us to trace the different functional groups of genes expressed. For each time-point sample, the change in the spore proteome was quantitatively monitored relative to the reference proteome of ^15^N metabolically labelled vegetative cells. We observed until the phase transition, i.e. completion of germination, no significant change in the proteome. We have identified 36 transcripts present abundantly in the dormant spores. This number is in close agreement with the previous findings. These transcripts mainly belong to the genes encoding small acid soluble proteins (*sspE, sspO, sspI, sspK, sspF*) and proteins with uncharacterized functions. We observed in total 3152 differentially expressed genes, but ‘only’ 323 differentially expressed proteins (total 451 proteins identified and quantified). Our data shows that 173 proteins from dormant spores, both spore unique proteins and protein shared with vegetative cells, are lost during the phase transitioning period. This loss is in addition to the active protein degradation, undertaken by the spore proteases such as Gpr, as germination and outgrowth proceeds. Further analysis is required to functionally interpret the observed protein loss. The observed diverse timing of the synthesis of different protein sets reveals a putative core-strategy of the revival of ‘life’ starting from the *B. subtilis* spore.
