## Supplementary Table 4 for "Integrative analysis of proteome and transcriptome dynamics during *Bacillus subtilis* spore revival"

### Sheet: Supplementary Table 4
Supplementary Table 4: Newly synthesized proteins as measured by labelled lysine incorporation in a SILAC experiment during B. subtilis spore revival.
										Relative ratio = [15N213C6 Lysine ] / 14N ratio
										nd = Not identified
Uniprotn IDs	Description	15 min		45 min		210 min		250 min
		Mascot score	Realtive ratio	Mascot score	Realtive ratio	Mascot score	Realtive ratio	Mascot score	Realtive ratio
P04831	Small, acid-soluble spore protein A OS=Bacillus subtilis (strain 168) GN=sspA PE=3 SV=1	2954	0	762	0	166	0.01	142	0.01
P04832	Small, acid-soluble spore protein B OS=Bacillus subtilis (strain 168) GN=sspB PE=3 SV=1	2569	0	701	0	nd	nd	nd	nd
P37869	Enolase OS=Bacillus subtilis (strain 168) GN=eno PE=1 SV=4	1110	0.01	1174	0.06	2241	0.87	1089	1.91
P33166	Elongation factor Tu OS=Bacillus subtilis (strain 168) GN=tuf PE=3 SV=1	886	0.01	1007	0.11	218	1.96	961	3.72
O31768	Uncharacterized protein YmfJ OS=Bacillus subtilis (strain 168) GN=ymfJ PE=4 SV=1	780	0.01	156	0.01	99	0.07	nd	nd
P08821	DNA-binding protein HU 1 OS=Bacillus subtilis (strain 168) GN=hupA PE=1 SV=2	765	0	1029	0.04	820	0.83	2241	1.65
P51777	Cold shock protein CspD OS=Bacillus subtilis (strain 168) GN=cspD PE=1 SV=1	693	0.01	1660	0.08	635	1.92	1362	4.61
P32081	Cold shock protein CspB OS=Bacillus subtilis (strain 168) GN=cspB PE=1 SV=1	650	0.02	1597	0.37	1116	6.18	878	12.57
P35137	Peptidyl-prolyl cis-trans isomerase B OS=Bacillus subtilis (strain 168) GN=ppiB PE=1 SV=1	623	0.01	869	0.04	515	0.98	1112	2.01
P17820	Chaperone protein DnaK OS=Bacillus subtilis (strain 168) GN=dnaK PE=1 SV=3	576	0.01	974	0.1	181	1.46	1281	2.92
P23261	Spore coat protein F OS=Bacillus subtilis (strain 168) GN=cotF PE=1 SV=1	548	0	619	0	nd	nd	213	0
P94425	Putative monooxygenase YcnE OS=Bacillus subtilis (strain 168) GN=ycnE PE=1 SV=1	527	0	491	0.02	154	0.24	465	0.63
P80698	Trigger factor OS=Bacillus subtilis (strain 168) GN=tig PE=1 SV=3	517	0	762	0.08	972	2.26	1706	4.06
P54375	Superoxide dismutase [Mn] OS=Bacillus subtilis (strain 168) GN=sodA PE=1 SV=5^Atr|O86168	516	0	639	0.03	644	0.73	467	2.21
P94537	Small, acid-soluble spore protein I OS=Bacillus subtilis (strain 168) GN=sspI PE=1 SV=1	483	0	154	0	nd	nd	nd	nd
P37554	Stage V sporulation protein T OS=Bacillus subtilis (strain 168) GN=spoVT PE=1 SV=1	463	0	477	0	112	0.04	166	0
P21882	Pyruvate dehydrogenase E1 component subunit beta OS=Bacillus subtilis (strain 168) GN=pdhB PE=3 SV=2	459	0.04	358	0.05	1410	1.58	825	2.48
P40924	Phosphoglycerate kinase OS=Bacillus subtilis (strain 168) GN=pgk PE=1 SV=3	444	0.01	382	0.08	718	1.09	682	2.75
P21883	Dihydrolipoyllysine-residue acetyltransferase component of pyruvate dehydrogenase complex OS=Bacillu	440	0	639	0.03	2693	2.02	1428	3.15
P80239	Alkyl hydroperoxide reductase subunit C OS=Bacillus subtilis (strain 168) GN=ahpC PE=1 SV=2	435	0.01	674	0.06	353	1.85	575	3.92
P09124	Glyceraldehyde-3-phosphate dehydrogenase 1 OS=Bacillus subtilis (strain 168) GN=gapA PE=1 SV=2	433	0.02	511	0.15	217	1.33	561	3.33
P38494	30S ribosomal protein S1 homolog OS=Bacillus subtilis (strain 168) GN=ypfD PE=1 SV=1	427	0.01	594	0.08	59	2.26	760	3.7
P12425	Glutamine synthetase OS=Bacillus subtilis (strain 168) GN=glnA PE=1 SV=3	378	0.21	1612	1.47	1047	6.21	704	10.78
P80864	Probable thiol peroxidase OS=Bacillus subtilis (strain 168) GN=tpx PE=1 SV=3	373	0.01	217	0.06	161	1.48	352	4.15
P14194	General stress protein CTC OS=Bacillus subtilis (strain 168) GN=ctc PE=1 SV=4	350	0	491	0.03	139	0.73	397	1.78
P37571	Negative regulator of genetic competence ClpC/MecB OS=Bacillus subtilis (strain 168) GN=clpC PE=1 SV	337	0.02	199	0.1	nd	nd	nd	nd
P54598	Lipoprotein YhcN OS=Bacillus subtilis (strain 168) GN=yhcN PE=1 SV=2	328	0.01	298	0	nd	nd	277	0.01
P02394	50S ribosomal protein L7/L12 OS=Bacillus subtilis (strain 168) GN=rplL PE=1 SV=4	325	0	531	0.03	265	2.26	580	4.44
P28598	60 kDa chaperonin OS=Bacillus subtilis (strain 168) GN=groL PE=1 SV=3	314	0.02	473	0.11	nd	nd	1014	4.28
P21880	Dihydrolipoyl dehydrogenase OS=Bacillus subtilis (strain 168) GN=pdhD PE=3 SV=1	308	0.01	311	0.04	355	1.92	460	3.47
P80879	General stress protein 20U OS=Bacillus subtilis (strain 168) GN=dps PE=1 SV=3	298	0	170	0.03	nd	nd	35	1.26
P80700	Elongation factor Ts OS=Bacillus subtilis (strain 168) GN=tsf PE=1 SV=3	282	0.01	323	0.07	148	1.94	120	3.31
O32224	FMN-dependent NADH-azoreductase 2 OS=Bacillus subtilis (strain 168) GN=azoR2 PE=1 SV=1	275	0.01	172	0	813	0.09	175	0.17
P39914	Uncharacterized protein YtxJ OS=Bacillus subtilis (strain 168) GN=ytxJ PE=4 SV=1	271	0	302	0.02	38	0.57	51	1.58
P14949	Thioredoxin OS=Bacillus subtilis (strain 168) GN=trxA PE=1 SV=3	269	0.01	309	0.04	151	1.19	369	1.25
P21464	30S ribosomal protein S2 OS=Bacillus subtilis (strain 168) GN=rpsB PE=1 SV=3	252	0.01	272	0.07	758	4.03	377	7.1
O31552	Small, acid-soluble spore protein H OS=Bacillus subtilis (strain 168) GN=sspH PE=1 SV=1	235	0.01	142	0	nd	nd	nd	nd
P27876	Triosephosphate isomerase OS=Bacillus subtilis (strain 168) GN=tpiA PE=1 SV=3	230	0.01	388	0.07	179	1.05	620	2.52
P21881	Pyruvate dehydrogenase E1 component subunit alpha OS=Bacillus subtilis (strain 168) GN=pdhA PE=1 SV=	228	0.04	253	0.02	175	1.9	242	3.16
P80860	Glucose-6-phosphate isomerase OS=Bacillus subtilis (strain 168) GN=pgi PE=1 SV=4	225	0.06	166	0.04	1246	1.04	337	2.43
O07609	Uncharacterized sugar epimerase YhfK OS=Bacillus subtilis (strain 168) GN=yhfK PE=2 SV=1	207	0.08	nd	nd	nd	nd	53	0.58
O34806	Uncharacterized spore protein YtfJ OS=Bacillus subtilis (strain 168) GN=ytfJ PE=1 SV=1	202	0.01	710	0	559	0	296	0.01
P21473	30S ribosomal protein S15 OS=Bacillus subtilis (strain 168) GN=rpsO PE=1 SV=4	194	0.01	259	0.16	590	3.77	119	5.08
P07789	Spore coat protein B OS=Bacillus subtilis (strain 168) GN=cotB PE=4 SV=2	181	0.02	96	0.03	nd	nd	nd	nd
P21467	30S ribosomal protein S5 OS=Bacillus subtilis (strain 168) GN=rpsE PE=1 SV=3	172	0	421	0.16	1640	4.34	637	5.12
P07784	Small, acid-soluble spore protein gamma-type OS=Bacillus subtilis (strain 168) GN=sspE PE=2 SV=1^Atr	165	0	136	0.01	nd	nd	63	0.02
P42919	50S ribosomal protein L2 OS=Bacillus subtilis (strain 168) GN=rplB PE=1 SV=3	164	0.02	151	0.14	1988	3.91	741	6.06
P39779	GTP-sensing transcriptional pleiotropic repressor CodY OS=Bacillus subtilis (strain 168) GN=codY PE=	164	0.02	nd	nd	nd	nd	nd	nd
O05239	Probable NADH-dependent butanol dehydrogenase 1 OS=Bacillus subtilis (strain 168) GN=yugJ PE=3 SV=1	162	0	nd	nd	184	0.19	46	0.67
P39148	Serine hydroxymethyltransferase OS=Bacillus subtilis (strain 168) GN=glyA PE=1 SV=1	162	0.09	191	0.72	nd	nd	635	9.79
P39126	Isocitrate dehydrogenase [NADP] OS=Bacillus subtilis (strain 168) GN=icd PE=1 SV=1	162	0.01	131	0.13	nd	nd	113	6.03
P21468	30S ribosomal protein S6 OS=Bacillus subtilis (strain 168) GN=rpsF PE=1 SV=2	158	0.01	189	0.04	650	2.65	671	4.39
Q45493	Ribonuclease J1 OS=Bacillus subtilis (strain 168) GN=rnjA PE=1 SV=1	158	0.01	182	0.04	36	1.07	nd	nd
P12310	Glucose 1-dehydrogenase OS=Bacillus subtilis (strain 168) GN=gdh PE=2 SV=2	157	0	130	0	37	0	81	0.03
O34389	Probable NAD-dependent malic enzyme 3 OS=Bacillus subtilis (strain 168) GN=malS PE=3 SV=1	156	0.04	86	0.01	145	0.02	51	0.02
P96611	Thioredoxin-like protein YdbP OS=Bacillus subtilis (strain 168) GN=ydbP PE=2 SV=1	156	0	245	0.08	nd	nd	100	3.52
P37476	ATP-dependent zinc metalloprotease FtsH OS=Bacillus subtilis (strain 168) GN=ftsH PE=1 SV=1	152	0	152	0.05	47	0.04	nd	nd
O32165	FeS cluster assembly protein SufD OS=Bacillus subtilis (strain 168) GN=sufD PE=3 SV=1	151	0.02	194	0.13	542	2.49	310	4.4
P80868	Elongation factor G OS=Bacillus subtilis (strain 168) GN=fusA PE=1 SV=3	149	0.04	148	0.1	nd	nd	152	4.78
P80242	Organic hydroperoxide resistance protein OhrB OS=Bacillus subtilis (strain 168) GN=ohrB PE=1 SV=3	148	0	165	0.01	82	0.26	93	0.77
P39646	Phosphate acetyltransferase OS=Bacillus subtilis (strain 168) GN=pta PE=1 SV=3	147	0	265	0.01	103	0.74	352	1.75
P37809	ATP synthase subunit beta OS=Bacillus subtilis (strain 168) GN=atpD PE=1 SV=1	139	0.02	144	0.06	356	2.74	239	6.17
P54606	CBS domain-containing protein YhcV OS=Bacillus subtilis (strain 168) GN=yhcV PE=3 SV=1	138	0	36	0	nd	nd	nd	nd
P02958	Small, acid-soluble spore protein C OS=Bacillus subtilis (strain 168) GN=sspC PE=1 SV=1	138	0	83	0	nd	nd	nd	nd
P45694	Transketolase OS=Bacillus subtilis (strain 168) GN=tkt PE=3 SV=2	137	0.02	140	0.08	265	1.37	384	3.2
P08877	Phosphocarrier protein HPr OS=Bacillus subtilis (strain 168) GN=ptsH PE=1 SV=3	134	0.01	796	0.05	565	1.87	872	3.19
P37531	Spore germination protein YaaH OS=Bacillus subtilis (strain 168) GN=yaaH PE=2 SV=1	134	0.02	nd	nd	nd	nd	nd	nd
P16450	Spore germination protein GerD OS=Bacillus subtilis (strain 168) GN=gerD PE=2 SV=1	132	0.02	264	0	nd	nd	270	0.01
P20429	DNA-directed RNA polymerase subunit alpha OS=Bacillus subtilis (strain 168) GN=rpoA PE=1 SV=1	131	0	291	0.05	nd	nd	57	2.27
P80885	Pyruvate kinase OS=Bacillus subtilis (strain 168) GN=pyk PE=1 SV=2	131	0	167	0.03	nd	nd	251	1.64
P50849	Polyribonucleotide nucleotidyltransferase OS=Bacillus subtilis (strain 168) GN=pnp PE=1 SV=3	130	0	71	0.06	307	0.86	nd	nd
O31786	Uncharacterized protein YmzB OS=Bacillus subtilis (strain 168) GN=ymzB PE=4 SV=3	130	0.01	33	0.06	nd	nd	nd	nd
O32180	Uncharacterized protein YusN OS=Bacillus subtilis (strain 168) GN=yusN PE=4 SV=1	129	0.02	nd	nd	nd	nd	nd	nd
P20166	PTS system glucose-specific EIICBA component OS=Bacillus subtilis (strain 168) GN=ptsG PE=1 SV=2	128	0.01	82	0.02	nd	nd	107	2.71
P94377	Catalase X OS=Bacillus subtilis (strain 168) GN=katX PE=3 SV=1	127	0.01	157	0.02	329	0	67	0.04
P94521	Putative aminopeptidase YsdC OS=Bacillus subtilis (strain 168) GN=ysdC PE=1 SV=1	125	0	357	0	42	0.38	nd	nd
P04833	Small, acid-soluble spore protein D OS=Bacillus subtilis (strain 168) GN=sspD PE=1 SV=3	123	0	54	0	nd	nd	nd	nd
O32210	Glyoxal reductase OS=Bacillus subtilis (strain 168) GN=yvgN PE=1 SV=1	122	0	54	0.01	nd	nd	nd	nd
P38490	Sporulation protein YpeB OS=Bacillus subtilis (strain 168) GN=ypeB PE=1 SV=2	122	0	133	0	nd	nd	nd	nd
Q795U4	UPF0173 metal-dependent hydrolase YtkL OS=Bacillus subtilis (strain 168) GN=ytkL PE=3 SV=1	114	0	130	0.02	nd	nd	nd	nd
P28599	10 kDa chaperonin OS=Bacillus subtilis (strain 168) GN=groS PE=1 SV=2	110	0.02	189	0.11	nd	nd	94	4.24
P55179	Peptidase T OS=Bacillus subtilis (strain 168) GN=pepT PE=3 SV=1	110	0.02	90	0.02	nd	nd	nd	nd
P42921	50S ribosomal protein L4 OS=Bacillus subtilis (strain 168) GN=rplD PE=1 SV=1	108	0	198	0.15	243	3.36	266	4.63
P40397	Uncharacterized oxidoreductase YhxC OS=Bacillus subtilis (strain 168) GN=yhxC PE=3 SV=2	107	0.01	97	0	nd	nd	nd	nd
P13243	Probable fructose-bisphosphate aldolase OS=Bacillus subtilis (strain 168) GN=fbaA PE=1 SV=2	104	0	153	0.09	547	2.03	243	3.65
P42920	50S ribosomal protein L3 OS=Bacillus subtilis (strain 168) GN=rplC PE=1 SV=2	103	0.04	55	0.11	786	3.16	396	5.1
O06746	UPF0234 protein yitk OS=Bacillus subtilis (strain 168) GN=yitK PE=3 SV=1	102	0.01	121	0.07	nd	nd	81	3.19
P42923	50S ribosomal protein L10 OS=Bacillus subtilis (strain 168) GN=rplJ PE=1 SV=4	101	0.02	193	0.03	nd	nd	131	4.16
P54395	Uncharacterized protein YpmA OS=Bacillus subtilis (strain 168) GN=ypmA PE=4 SV=1	100	0.03	194	0.04	nd	nd	62	1.39
Q99171	Translocation-enhancing protein TepA OS=Bacillus subtilis (strain 168) GN=tepA PE=2 SV=4	100	0	20	0.01	nd	nd	nd	nd
P35149	Stage IV sporulation protein A OS=Bacillus subtilis (strain 168) GN=spoIVA PE=1 SV=1	99	0.02	222	0.01	nd	nd	42	0.01
P14577	50S ribosomal protein L16 OS=Bacillus subtilis (strain 168) GN=rplP PE=1 SV=2	97	0	165	0.12	550	3.92	322	6.94
P21469	30S ribosomal protein S7 OS=Bacillus subtilis (strain 168) GN=rpsG PE=1 SV=4	95	0.02	74	0.24	629	3.69	556	5.21
P12048	Bifunctional purine biosynthesis protein PurH OS=Bacillus subtilis (strain 168) GN=purH PE=3 SV=2	95	0.42	149	3.49	nd	nd	152	13.34
P50739	Spore cortex-lytic enzyme OS=Bacillus subtilis (strain 168) GN=sleB PE=1 SV=1	95	0.01	nd	nd	nd	nd	nd	nd
P12873	50S ribosomal protein L29 OS=Bacillus subtilis (strain 168) GN=rpmC PE=1 SV=1	91	0.01	409	0.14	209	3.31	379	5.74
P42199	L-cystine-binding protein TcyA OS=Bacillus subtilis (strain 168) GN=tcyA PE=1 SV=3	90	0.01	141	0.01	120	0.23	38	0.44
O34828	UPF0473 protein YrzB OS=Bacillus subtilis (strain 168) GN=yrzB PE=3 SV=1	89	0	108	0.02	nd	nd	nd	nd
P46905	Uncharacterized oxidoreductase YccK OS=Bacillus subtilis (strain 168) GN=yccK PE=3 SV=2	89	0.03	nd	nd	nd	nd	nd	nd
P21466	30S ribosomal protein S4 OS=Bacillus subtilis (strain 168) GN=rpsD PE=1 SV=3	88	0.01	151	0.08	1112	3.21	647	4.77
O32073	Uncharacterized protein YtzC OS=Bacillus subtilis (strain 168) GN=ytzC PE=4 SV=1	88	0	nd	nd	nd	nd	nd	nd
O34553	Protein YtsP OS=Bacillus subtilis (strain 168) GN=ytsP PE=3 SV=2	86	0.03	97	0.24	45	3.44	87	6.19
O31806	Uncharacterized protein YndB OS=Bacillus subtilis (strain 168) GN=yndB PE=1 SV=1	86	0.01	106	0.08	nd	nd	34	1.94
P96700	Uncharacterized protein YdgB OS=Bacillus subtilis (strain 168) GN=ydgB PE=4 SV=1	86	0	77	0.01	nd	nd	nd	nd
P19669	Transaldolase OS=Bacillus subtilis (strain 168) GN=tal PE=1 SV=4	85	0	99	0.09	120	1.03	201	3
P12877	50S ribosomal protein L5 OS=Bacillus subtilis (strain 168) GN=rplE PE=1 SV=1	83	0.01	364	0.14	2055	2.73	610	4.94
O34357	Thioredoxin-like protein YtpP OS=Bacillus subtilis (strain 168) GN=ytpP PE=2 SV=1	81	0.02	36	0.09	nd	nd	nd	nd
P45693	Stage V sporulation protein S OS=Bacillus subtilis (strain 168) GN=spoVS PE=1 SV=1	80	0	104	0.09	nd	nd	183	2.57
P39121	Deoxyribose-phosphate aldolase OS=Bacillus subtilis (strain 168) GN=deoC PE=1 SV=3	80	0	36	0.01	nd	nd	44	1.36
O06734	AB hydrolase superfamily protein YisY OS=Bacillus subtilis (strain 168) GN=yisY PE=3 SV=1	80	0	100	0	nd	nd	nd	nd
P54466	UPF0365 protein YqfA OS=Bacillus subtilis (strain 168) GN=yqfA PE=3 SV=1	80	0.03	nd	nd	nd	nd	27	2.5
Q45538	Protein CotJC OS=Bacillus subtilis (strain 168) GN=cotJC PE=3 SV=1	78	0	115	0.01	nd	nd	nd	nd
O32231	Ribonuclease R OS=Bacillus subtilis (strain 168) GN=rnr PE=2 SV=1	77	0.02	76	0.01	nd	nd	nd	nd
P70974	50S ribosomal protein L13 OS=Bacillus subtilis (strain 168) GN=rplM PE=1 SV=2	76	0.04	52	0.22	1488	4.1	493	6.19
P20458	Translation initiation factor IF-1 OS=Bacillus subtilis (strain 168) GN=infA PE=1 SV=2	75	0.02	137	0.15	306	2.32	311	3.43
O31605	Oligoendopeptidase F homolog OS=Bacillus subtilis (strain 168) GN=yjbG PE=3 SV=2	75	0.02	52	0.03	nd	nd	nd	nd
O05268	Ferredoxin--NADP reductase 2 OS=Bacillus subtilis (strain 168) GN=yumC PE=1 SV=2	74	0.01	21	0.15	244	3.39	nd	nd
P37812	ATP synthase epsilon chain OS=Bacillus subtilis (strain 168) GN=atpC PE=1 SV=1	74	0.01	48	0.06	148	2.27	123	3.84
O32174	Glycine cleavage system H protein OS=Bacillus subtilis (strain 168) GN=gcvH PE=1 SV=1	74	0.02	95	0.06	50	1.7	130	3.51
P24141	Oligopeptide-binding protein OppA OS=Bacillus subtilis (strain 168) GN=oppA PE=1 SV=1	73	0.07	210	1.17	478	3.56	130	4.47
P19406	Alkaline phosphatase 4 OS=Bacillus subtilis (strain 168) GN=phoA PE=1 SV=4	73	0.03	nd	nd	nd	nd	nd	nd
Q08311	Spore coat protein Y OS=Bacillus subtilis (strain 168) GN=cotY PE=1 SV=1^Atr|A0A0A1MB04	72	0.01	58	0	nd	nd	nd	nd
P54520	N utilization substance protein B homolog OS=Bacillus subtilis (strain 168) GN=nusB PE=3 SV=2	70	0.02	56	0.14	nd	nd	nd	nd
P96619	Sporulation protein YdcC OS=Bacillus subtilis (strain 168) GN=ydcC PE=2 SV=2	70	0.06	51	0.01	nd	nd	20	0.01
P22322	Germination protease OS=Bacillus subtilis (strain 168) GN=gpr PE=1 SV=1	70	0.02	nd	nd	nd	nd	nd	nd
O32113	Uncharacterized protein SufA OS=Bacillus subtilis (strain 168) GN=sufA PE=3 SV=1	68	0.05	134	0.47	nd	nd	156	11.08
P39773	2,3-bisphosphoglycerate-independent phosphoglycerate mutase OS=Bacillus subtilis (strain 168) GN=gpm	66	0.01	104	0.06	472	0.93	308	2.39
Q06795	Transcription termination/antitermination protein NusG OS=Bacillus subtilis (strain 168) GN=nusG PE=	66	0.02	43	0.06	nd	nd	nd	nd
O07572	Uncharacterized protein YhjR OS=Bacillus subtilis (strain 168) GN=yhjR PE=4 SV=1	66	0.01	83	0	nd	nd	nd	nd
P37871	DNA-directed RNA polymerase subunit beta' OS=Bacillus subtilis (strain 168) GN=rpoC PE=1 SV=4	65	0.01	28	0.08	47	1.27	59	2.48
P14016	Spore coat protein E OS=Bacillus subtilis (strain 168) GN=cotE PE=1 SV=1	65	0.01	77	0.03	nd	nd	43	0.04
P08838	Phosphoenolpyruvate-protein phosphotransferase OS=Bacillus subtilis (strain 168) GN=ptsI PE=1 SV=3	64	0	46	0.05	nd	nd	189	2.72
P46898	50S ribosomal protein L6 OS=Bacillus subtilis (strain 168) GN=rplF PE=1 SV=2	62	0.01	69	0.13	657	3.26	601	5.43
P37808	ATP synthase subunit alpha OS=Bacillus subtilis (strain 168) GN=atpA PE=1 SV=3	62	0.01	30	0.05	464	2.58	393	4.17
O32078	Uncharacterized protein YuaE OS=Bacillus subtilis (strain 168) GN=yuaE PE=4 SV=1	60	0.05	70	0.09	nd	nd	nd	nd
P80870	General stress protein 13 OS=Bacillus subtilis (strain 168) GN=yugI PE=1 SV=3	59	0.06	122	0.31	20	9.42	33	10.29
P05657	50S ribosomal protein L27 OS=Bacillus subtilis (strain 168) GN=rpmA PE=1 SV=1	59	0.04	nd	nd	125	4.83	86	7.11
P16304	Adenylate kinase OS=Bacillus subtilis (strain 168) GN=adk PE=1 SV=2	59	0.02	41	0.15	77	4.73	150	5.46
O34943	Putative tRNA-binding protein YtpR OS=Bacillus subtilis (strain 168) GN=ytpR PE=3 SV=1	59	0.01	63	0.07	nd	nd	nd	nd
P21474	30S ribosomal protein S16 OS=Bacillus subtilis (strain 168) GN=rpsP PE=1 SV=3	58	0.03	83	0.12	644	3.62	913	5.71
O34788	(R,R)-butanediol dehydrogenase OS=Bacillus subtilis (strain 168) GN=bdhA PE=3 SV=1^Atr|A0A0C2U347	58	0.02	49	0.02	nd	nd	nd	nd
P54430	Uncharacterized protein YrkC OS=Bacillus subtilis (strain 168) GN=yrkC PE=4 SV=1	58	0.01	71	0.01	nd	nd	nd	nd
P31847	Uncharacterized protein YpuA OS=Bacillus subtilis (strain 168) GN=ypuA PE=2 SV=2	55	0.06	59	0.09	nd	nd	nd	nd
P45947	Protein ArsC OS=Bacillus subtilis (strain 168) GN=arsC PE=1 SV=1	55	0	62	0.03	nd	nd	nd	nd
P37487	Manganese-dependent inorganic pyrophosphatase OS=Bacillus subtilis (strain 168) GN=ppaC PE=1 SV=1	54	0.02	173	0.15	272	4.38	466	6.62
P37455	Single-stranded DNA-binding protein A OS=Bacillus subtilis (strain 168) GN=ssbA PE=1 SV=1	54	0.05	65	0.09	nd	nd	34	4.99
O31764	Probable inactive metalloprotease YmfF OS=Bacillus subtilis (strain 168) GN=ymfF PE=3 SV=2	54	0.01	nd	nd	nd	nd	nd	nd
O34782	Uncharacterized oxidoreductase YvrD OS=Bacillus subtilis (strain 168) GN=yvrD PE=3 SV=1	53	0	nd	nd	nd	nd	nd	nd
P32726	Ribosome maturation factor RimP OS=Bacillus subtilis (strain 168) GN=rimP PE=3 SV=1	52	0.02	42	0.03	23	0.44	nd	nd
P37960	Metalloregulation DNA-binding stress protein OS=Bacillus subtilis (strain 168) GN=mrgA PE=1 SV=2	50	0.02	53	0.05	nd	nd	nd	nd
P19946	50S ribosomal protein L15 OS=Bacillus subtilis (strain 168) GN=rplO PE=1 SV=1	49	0.05	nd	nd	463	3.93	257	5.53
O31766	Uncharacterized zinc protease YmfH OS=Bacillus subtilis (strain 168) GN=ymfH PE=3 SV=2	48	0.02	41	9.05	nd	nd	nd	nd
Q06797	50S ribosomal protein L1 OS=Bacillus subtilis (strain 168) GN=rplA PE=1 SV=4	47	0.03	143	0.11	350	3.21	283	4.97
O06998	Uncharacterized protein YvdQ OS=Bacillus subtilis (strain 168) GN=yvdQ PE=4 SV=1	47	0	37	0	97	0	nd	nd
P49786	Biotin carboxyl carrier protein of acetyl-CoA carboxylase OS=Bacillus subtilis (strain 168) GN=accB	47	0.01	63	0.04	nd	nd	122	2.91
Q45537	Protein CotJB OS=Bacillus subtilis (strain 168) GN=cotJB PE=4 SV=2	47	0.02	66	0.03	nd	nd	nd	nd
O06720	Probable spore germination protein GerPB OS=Bacillus subtilis (strain 168) GN=gerPB PE=1 SV=3	47	0	38	0	nd	nd	nd	nd
P08164	NH(3)-dependent NAD(+) synthetase OS=Bacillus subtilis (strain 168) GN=nadE PE=1 SV=5	46	0.01	nd	nd	80	1.25	nd	nd
O34628	Uncharacterized protein YvlB OS=Bacillus subtilis (strain 168) GN=yvlB PE=4 SV=1	46	0.01	43	0.14	nd	nd	nd	nd
O32062	SpoIVD-associated factor A OS=Bacillus subtilis (strain 168) GN=safA PE=1 SV=1	46	0	nd	nd	nd	nd	nd	nd
P37527	Pyridoxal 5'-phosphate synthase subunit PdxS OS=Bacillus subtilis (strain 168) GN=pdxS PE=1 SV=3^Atr	45	0.01	nd	nd	47	3.27	156	4.89
P71019	Malonyl CoA-acyl carrier protein transacylase OS=Bacillus subtilis (strain 168) GN=fabD PE=3 SV=2	45	0.02	24	0.04	nd	nd	nd	nd
P32731	Ribosome-binding factor A OS=Bacillus subtilis (strain 168) GN=rbfA PE=3 SV=1	45	0.06	nd	nd	nd	nd	nd	nd
Q7WY58	Small, acid-soluble spore protein J OS=Bacillus subtilis (strain 168) GN=sspJ PE=1 SV=3	45	0.01	nd	nd	nd	nd	nd	nd
P12879	30S ribosomal protein S8 OS=Bacillus subtilis (strain 168) GN=rpsH PE=1 SV=4	44	0.02	42	0.04	491	3.4	391	3.28
P39158	Cold shock protein CspC OS=Bacillus subtilis (strain 168) GN=cspC PE=1 SV=1	44	0.38	114	5.99	nd	nd	368	21.66
O07622	Putative Rieske 2Fe-2S iron-sulfur protein YhfW OS=Bacillus subtilis (strain 168) GN=yhfW PE=3 SV=1	44	0	34	0	nd	nd	nd	nd
P37477	Lysine--tRNA ligase OS=Bacillus subtilis (strain 168) GN=lysS PE=3 SV=1	43	0.01	nd	nd	nd	nd	nd	nd
Q08312	Spore coat protein Z OS=Bacillus subtilis (strain 168) GN=cotZ PE=1 SV=1^Atr|A0A0A1M1X9	43	0	nd	nd	nd	nd	nd	nd
O30509	Aspartyl/glutamyl-tRNA(Asn/Gln) amidotransferase subunit B OS=Bacillus subtilis (strain 168) GN=gatB	41	0.01	89	0.05	nd	nd	47	3.15
P37465	Methionine--tRNA ligase OS=Bacillus subtilis (strain 168) GN=metG PE=3 SV=1	41	0	nd	nd	nd	nd	nd	nd
P39610	Pyridoxine kinase OS=Bacillus subtilis (strain 168) GN=pdxK PE=1 SV=1	39	0.02	43	0.32	92	2.82	nd	nd
P80240	Transcription elongation factor GreA OS=Bacillus subtilis (strain 168) GN=greA PE=1 SV=4	39	0.01	36	0.05	359	1.32	501	2.72
O34579	Uncharacterized protein YfkD OS=Bacillus subtilis (strain 168) GN=yfkD PE=2 SV=1	39	0.02	43	0.01	nd	nd	nd	nd
Q04797	Aspartate-semialdehyde dehydrogenase OS=Bacillus subtilis (strain 168) GN=asd PE=1 SV=1	38	0.05	43	0.8	107	7.63	46	7.86
O07608	Lipoate-protein ligase LplJ OS=Bacillus subtilis (strain 168) GN=lplJ PE=1 SV=1	38	0.01	nd	nd	nd	nd	nd	nd
P38422	D-alanyl-D-alanine carboxypeptidase DacF OS=Bacillus subtilis (strain 168) GN=dacF PE=2 SV=2	37	0	56	0	nd	nd	nd	nd
P54501	Probable metallo-hydrolase YqgX OS=Bacillus subtilis (strain 168) GN=yqgX PE=3 SV=1	36	0.02	nd	nd	nd	nd	nd	nd
P37437	50S ribosomal protein L9 OS=Bacillus subtilis (strain 168) GN=rplI PE=3 SV=1	35	0.02	20	0.17	26	3.35	128	7.92
P37560	Uncharacterized protein YabR OS=Bacillus subtilis (strain 168) GN=yabR PE=3 SV=1	35	0.02	55	0.28	nd	nd	95	5.27
P0CI74	Cell cycle protein GpsB OS=Bacillus subtilis (strain 168) GN=gpsB PE=1 SV=1	34	0.01	85	0.07	nd	nd	72	2.75
P49852	Flavohemoprotein OS=Bacillus subtilis (strain 168) GN=hmp PE=2 SV=1	34	0.03	nd	nd	nd	nd	nd	nd
P71085	Hypothetical 9.1 kd protein OS=Bacillus subtilis GN=ygaF PE=4 SV=1	34	0.02	nd	nd	nd	nd	nd	nd
O32166	Uncharacterized protein YurZ OS=Bacillus subtilis (strain 168) GN=yurZ PE=4 SV=1	33	0	nd	nd	nd	nd	nd	nd
Q06796	50S ribosomal protein L11 OS=Bacillus subtilis (strain 168) GN=rplK PE=1 SV=3	31	0.04	43	0.14	340	4.91	156	5.56
P54499	UPF0045 protein YqgV OS=Bacillus subtilis (strain 168) GN=yqgV PE=3 SV=2	31	0.02	nd	nd	nd	nd	nd	nd
Q796Y8	Putative peroxiredoxin YgaF OS=Bacillus subtilis (strain 168) GN=ygaF PE=3 SV=1	31	0.02	nd	nd	nd	nd	nd	nd
P68575	SPBc2 prophage-derived stress response protein SCP1 OS=Bacillus subtilis (strain 168) GN=yorD PE=1 S	30	0	28	0.02	nd	nd	42	3.09
O34475	Putative NAD(P)H nitroreductase YfkO OS=Bacillus subtilis (strain 168) GN=yfkO PE=1 SV=1	30	0.03	nd	nd	nd	nd	nd	nd
P42408	Uncharacterized protein YteA OS=Bacillus subtilis (strain 168) GN=yteA PE=3 SV=3	30	0	nd	nd	nd	nd	nd	nd
P54524	Probable NADH-dependent flavin oxidoreductase YqiG OS=Bacillus subtilis (strain 168) GN=yqiG PE=3 SV	29	0.01	27	0.02	211	0.07	nd	nd
P37518	Ribosome-binding ATPase YchF OS=Bacillus subtilis (strain 168) GN=ychF PE=2 SV=1	29	0.04	25	0.18	nd	nd	nd	nd
P54542	Uncharacterized protein YqjE OS=Bacillus subtilis (strain 168) GN=yqjE PE=3 SV=2	29	0.01	47	0.03	nd	nd	52	1.77
O31586	Uncharacterized protein YgzA OS=Bacillus subtilis (strain 168) GN=ygzA PE=4 SV=2	29	0.02	nd	nd	nd	nd	nd	nd
P24281	Nucleoid-associated protein YaaK OS=Bacillus subtilis (strain 168) GN=yaaK PE=3 SV=1	28	0.02	38	0.17	nd	nd	nd	nd
O34340	3-oxoacyl-[acyl-carrier-protein] synthase 2 OS=Bacillus subtilis (strain 168) GN=fabF PE=1 SV=1	28	0.04	nd	nd	nd	nd	nd	nd
O06719	Probable spore germination protein GerPC OS=Bacillus subtilis (strain 168) GN=gerPC PE=1 SV=1	27	0.01	34	0	nd	nd	nd	nd
P36945	Ribokinase OS=Bacillus subtilis (strain 168) GN=rbsK PE=3 SV=2	27	0.19	nd	nd	nd	nd	nd	nd
P96699	Uncharacterized protein YdgA OS=Bacillus subtilis (strain 168) GN=ydgA PE=4 SV=1	27	0.01	nd	nd	nd	nd	nd	nd
P42924	50S ribosomal protein L23 OS=Bacillus subtilis (strain 168) GN=rplW PE=1 SV=2	26	0.01	37	0.15	390	3.56	469	5.8
P19947	50S ribosomal protein L30 OS=Bacillus subtilis (strain 168) GN=rpmD PE=1 SV=2	25	0.02	nd	nd	210	3.77	277	6.35
Q45495	Peptide deformylase 2 OS=Bacillus subtilis (strain 168) GN=defB PE=1 SV=1	25	0	26	0.11	nd	nd	nd	nd
P54495	Glucokinase OS=Bacillus subtilis (strain 168) GN=glcK PE=1 SV=2	25	0.03	nd	nd	nd	nd	nd	nd
P0CI78	50S ribosomal protein L24 OS=Bacillus subtilis (strain 168) GN=rplX PE=1 SV=1	24	0.02	26	0.15	107	3.88	42	5.28
O34783	UPF0180 protein YkuS OS=Bacillus subtilis (strain 168) GN=ykuS PE=3 SV=1	24	0.02	95	0	nd	nd	61	0.11
P53001	Aspartate aminotransferase OS=Bacillus subtilis (strain 168) GN=aspB PE=3 SV=1	24	0.02	nd	nd	nd	nd	229	5.66
P24327	Foldase protein PrsA OS=Bacillus subtilis (strain 168) GN=prsA PE=1 SV=1	23	0.05	177	0.1	116	0.63	102	2.36
O07634	Uncharacterized lipoprotein YlaJ OS=Bacillus subtilis (strain 168) GN=ylaJ PE=3 SV=1	23	0	62	0.01	nd	nd	nd	nd
C0H3Q2	Uncharacterized protein YtzL OS=Bacillus subtilis (strain 168) GN=ytzL PE=4 SV=1	23	0	nd	nd	nd	nd	nd	nd
P16263	Dihydrolipoyllysine-residue succinyltransferase component of 2-oxoglutarate dehydrogenase complex OS	22	0.03	nd	nd	nd	nd	78	18.3
O06010	Spore coat protein F-like protein YraD OS=Bacillus subtilis (strain 168) GN=yraD PE=3 SV=1	22	0	nd	nd	nd	nd	nd	nd
P39138	Arginase OS=Bacillus subtilis (strain 168) GN=rocF PE=1 SV=1	20	0.01	306	0.09	187	1.37	nd	nd
O31625	Sporulation-specific transcription factor SpoVIF OS=Bacillus subtilis (strain 168) GN=spoVIF PE=4 SV	20	0.03	nd	nd	nd	nd	nd	nd
P23966	1,4-dihydroxy-2-naphthoyl-CoA synthase OS=Bacillus subtilis (strain 168) GN=menB PE=1 SV=2	19	0.01	21	0.05	nd	nd	nd	nd
P37887	Cysteine synthase OS=Bacillus subtilis (strain 168) GN=cysK PE=1 SV=3	19	0.06	nd	nd	nd	nd	120	7.06
A3F349	3-methyl-2-oxobutanoate hydroxymethyltransferase OS=Bacillus subtilis GN=panB PE=3 SV=1	19	0.05	nd	nd	nd	nd	nd	nd
P46915	Spore coat protein SA OS=Bacillus subtilis (strain 168) GN=cotSA PE=1 SV=1	17	0.01	nd	nd	nd	nd	nd	nd
P42974	NADH dehydrogenase OS=Bacillus subtilis (strain 168) GN=ahpF PE=1 SV=2	17	0	nd	nd	nd	nd	35	2.49
P39815	Methylenetetrahydrofolate--tRNA-(uracil-5-)-methyltransferase TrmFO OS=Bacillus subtilis (strain 168	17	0	nd	nd	nd	nd	nd	nd
O31459	Uncharacterized HTH-type transcriptional regulator YbgA OS=Bacillus subtilis (strain 168) GN=ybgA PE	17	0	nd	nd	nd	nd	nd	nd
Q08793	Uncharacterized protein YcxB OS=Bacillus subtilis (strain 168) GN=ycxB PE=4 SV=1	16	0.02	nd	nd	nd	nd	nd	nd
O34445	Uncharacterized protein YlbN OS=Bacillus subtilis (strain 168) GN=ylbN PE=4 SV=1	16	0.01	nd	nd	nd	nd	nd	nd
O06996	Putative sporulation hydrolase CotR OS=Bacillus subtilis (strain 168) GN=cotR PE=2 SV=1	16	0	nd	nd	nd	nd	nd	nd
P46906	Arginine--tRNA ligase OS=Bacillus subtilis (strain 168) GN=argS PE=3 SV=2	15	0	nd	nd	nd	nd	nd	nd
P35159	Ribosomal large subunit pseudouridine synthase B OS=Bacillus subtilis (strain 168) GN=rluB PE=1 SV=2	nd	nd	nd	nd	28	2888	nd	nd
O34774	Uncharacterized protein YobJ OS=Bacillus subtilis (strain 168) GN=yobJ PE=4 SV=1	nd	nd	nd	nd	24	336.8	nd	nd
P26907	Glucose starvation-inducible protein B OS=Bacillus subtilis (strain 168) GN=gsiB PE=1 SV=3	nd	nd	nd	nd	27	118.3	99	22.16
P18186	Ornithine carbamoyltransferase OS=Bacillus subtilis (strain 168) GN=argF PE=1 SV=1	nd	nd	nd	nd	77	99.64	nd	nd
O06745	Bifunctional homocysteine S-methyltransferase/5,10-methylenetetrahydrofolate reductase OS=Bacillus s	nd	nd	nd	nd	147	70.13	nd	nd
P42318	Uncharacterized protein YxjG OS=Bacillus subtilis (strain 168) GN=yxjG PE=4 SV=3	nd	nd	nd	nd	229	62.66	218	15.9
P12043	Phosphoribosylformylglycinamidine cyclo-ligase OS=Bacillus subtilis (strain 168) GN=purM PE=3 SV=2	nd	nd	66	8.78	44	53.48	31	125
P37253	Ketol-acid reductoisomerase (NADP(+)) OS=Bacillus subtilis (strain 168) GN=ilvC PE=1 SV=1	nd	nd	nd	nd	822	39.41	1122	20.68
P05645	3-isopropylmalate dehydrogenase OS=Bacillus subtilis (strain 168) GN=leuB PE=3 SV=3	nd	nd	nd	nd	94	30.71	268	21.77
Q07833	tRNA nuclease WapA OS=Bacillus subtilis (strain 168) GN=wapA PE=1 SV=2	nd	nd	nd	nd	23	26.87	63	18.94
P39912	Protein AroA(G) OS=Bacillus subtilis (strain 168) GN=aroA PE=1 SV=1	nd	nd	235	9.79	429	25.72	548	20.55
P80858	3-isopropylmalate dehydratase large subunit OS=Bacillus subtilis (strain 168) GN=leuC PE=1 SV=1	nd	nd	nd	nd	29	25.52	37	21.06
A3F3D2	Chorismate mutase AroH OS=Bacillus subtilis (strain 168) GN=aroH PE=4 SV=1	nd	nd	nd	nd	55	24.24	nd	nd
P09339	Aconitate hydratase A OS=Bacillus subtilis (strain 168) GN=citB PE=1 SV=4	nd	nd	nd	nd	298	23.03	311	43.24
P94568	3-isopropylmalate dehydratase small subunit OS=Bacillus subtilis (strain 168) GN=leuD PE=3 SV=1	nd	nd	nd	nd	57	22.41	nd	nd
P80877	5-methyltetrahydropteroyltriglutamate--homocysteine methyltransferase OS=Bacillus subtilis (strain 1	nd	nd	nd	nd	1005	22.28	839	19.83
O34764	Sulfate adenylyltransferase OS=Bacillus subtilis (strain 168) GN=sat PE=2 SV=1	nd	nd	nd	nd	170	22.04	79	92.19
P04990	Threonine synthase OS=Bacillus subtilis (strain 168) GN=thrC PE=3 SV=1	nd	nd	nd	nd	304	21.79	804	26.24
O31632	Cystathionine beta-lyase MetC OS=Bacillus subtilis (strain 168) GN=metC PE=1 SV=1	nd	nd	nd	nd	98	21.63	59	13.43
Q08352	Alanine dehydrogenase OS=Bacillus subtilis (strain 168) GN=ald PE=1 SV=1	nd	nd	191	8.3	1740	21.49	1139	20.01
O32213	Sulfite reductase [NADPH] hemoprotein beta-component OS=Bacillus subtilis (strain 168) GN=cysI PE=1	nd	nd	nd	nd	134	21.18	31	14.64
P42319	Uncharacterized protein YxjH OS=Bacillus subtilis (strain 168) GN=yxjH PE=4 SV=4	nd	nd	nd	nd	88	20.87	46	18.12
O34633	Uncharacterized protein YjlC OS=Bacillus subtilis (strain 168) GN=yjlC PE=2 SV=1	nd	nd	264	8.5	396	20.64	1186	54.49
P45740	Phosphomethylpyrimidine synthase OS=Bacillus subtilis (strain 168) GN=thiC PE=1 SV=3	nd	nd	nd	nd	252	19.36	148	21.7
P28015	Putative septation protein SpoVG OS=Bacillus subtilis (strain 168) GN=spoVG PE=1 SV=1	nd	nd	nd	nd	155	18.94	734	21.68
O34538	Uncharacterized lipoprotein YcdA OS=Bacillus subtilis (strain 168) GN=ycdA PE=1 SV=1	nd	nd	nd	nd	70	18.52	445	41.62
O31567	Probable siderophore-binding lipoprotein YfiY OS=Bacillus subtilis (strain 168) GN=yfiY PE=1 SV=1	nd	nd	nd	nd	97	16.89	275	44.43
O31668	Methylthioribulose-1-phosphate dehydratase OS=Bacillus subtilis (strain 168) GN=mtnB PE=1 SV=1	nd	nd	nd	nd	65	16.24	54	8.32
P80861	NADH dehydrogenase-like protein YjlD OS=Bacillus subtilis (strain 168) GN=yjlD PE=1 SV=3	nd	nd	nd	nd	111	15.8	112	20.67
P49814	Malate dehydrogenase OS=Bacillus subtilis (strain 168) GN=mdh PE=1 SV=3	nd	nd	nd	nd	244	15.7	242	14.68
P02968	Flagellin OS=Bacillus subtilis (strain 168) GN=hag PE=1 SV=2	nd	nd	nd	nd	394	15.35	1300	34.89
P54572	Probable NAD-dependent malic enzyme 1 OS=Bacillus subtilis (strain 168) GN=yqkJ PE=3 SV=1	nd	nd	nd	nd	66	14.71	65	16.26
P94421	Uncharacterized ABC transporter solute-binding protein YclQ OS=Bacillus subtilis (strain 168) GN=ycl	nd	nd	nd	nd	130	14.28	nd	nd
P80875	General stress protein 16U OS=Bacillus subtilis (strain 168) GN=yceD PE=1 SV=3	nd	nd	75	2.51	338	13.22	96	47.72
O31669	Acireductone dioxygenase OS=Bacillus subtilis (strain 168) GN=mtnD PE=3 SV=1	nd	nd	nd	nd	537	12.6	353	99.83
P25995	Dihydroorotase OS=Bacillus subtilis (strain 168) GN=pyrC PE=3 SV=2	nd	nd	nd	nd	334	11.84	nd	nd
P80241	General stress protein 17M OS=Bacillus subtilis (strain 168) GN=yflT PE=1 SV=2	nd	nd	nd	nd	91	10.79	151	14.42
P51785	Dihydroxy-acid dehydratase OS=Bacillus subtilis (strain 168) GN=ilvD PE=1 SV=4	nd	nd	nd	nd	590	10.48	621	11.82
C0H3V2	Mannitol-specific phosphotransferase enzyme IIA component OS=Bacillus subtilis (strain 168) GN=mtlF	nd	nd	nd	nd	20	10.02	22	7.23
O32214	Sulfite reductase [NADPH] flavoprotein alpha-component OS=Bacillus subtilis (strain 168) GN=cysJ PE=	nd	nd	nd	nd	202	9.89	nd	nd
P54170	UPF0403 protein YphP OS=Bacillus subtilis (strain 168) GN=yphP PE=1 SV=1	nd	nd	26	0.71	21	9.84	84	16.55
O35019	UPF0435 protein YfkK OS=Bacillus subtilis (strain 168) GN=yfkK PE=1 SV=1	nd	nd	nd	nd	184	9.2	407	17.46
P12044	N5-carboxyaminoimidazole ribonucleotide mutase OS=Bacillus subtilis (strain 168) GN=purE PE=3 SV=1	nd	nd	nd	nd	66	7.8	nd	nd
O32167	Methionine-binding lipoprotein MetQ OS=Bacillus subtilis (strain 168) GN=metQ PE=1 SV=1	nd	nd	138	0.44	1127	7.76	622	9.04
P35136	D-3-phosphoglycerate dehydrogenase OS=Bacillus subtilis (strain 168) GN=serA PE=3 SV=3	nd	nd	nd	nd	58	6.79	333	14.13
P54941	Iron(3+)-hydroxamate-binding protein YxeB OS=Bacillus subtilis (strain 168) GN=yxeB PE=1 SV=2	nd	nd	26	0.05	45	6.6	86	9.41
P56849	50S ribosomal protein L33 1 OS=Bacillus subtilis (strain 168) GN=rpmGA PE=1 SV=2	nd	nd	nd	nd	45	6.42	22	9.08
P12874	30S ribosomal protein S17 OS=Bacillus subtilis (strain 168) GN=rpsQ PE=1 SV=3	nd	nd	nd	nd	106	6.33	nd	nd
P12047	Adenylosuccinate lyase OS=Bacillus subtilis (strain 168) GN=purB PE=1 SV=1	nd	nd	nd	nd	112	6.28	162	7.98
P54535	Arginine-binding extracellular protein ArtP OS=Bacillus subtilis (strain 168) GN=artP PE=1 SV=1	nd	nd	49	0.1	127	5.74	196	7.31
O32162	FeS cluster assembly protein SufB OS=Bacillus subtilis (strain 168) GN=sufB PE=3 SV=1	nd	nd	31	0.42	107	5.54	86	10.5
P19582	Homoserine dehydrogenase OS=Bacillus subtilis (strain 168) GN=hom PE=1 SV=2	nd	nd	nd	nd	56	5.27	42	11.96
Q45477	Isoleucine--tRNA ligase OS=Bacillus subtilis (strain 168) GN=ileS PE=3 SV=3	nd	nd	nd	nd	63	5.17	79	7.27
O31629	Putative phosphoesterase YjcG OS=Bacillus subtilis (strain 168) GN=yjcG PE=1 SV=1	nd	nd	nd	nd	325	4.41	31	6.46
P21477	30S ribosomal protein S20 OS=Bacillus subtilis (strain 168) GN=rpsT PE=1 SV=4	nd	nd	nd	nd	46	4.35	169	7.15
P12878	30S ribosomal protein S14 OS=Bacillus subtilis (strain 168) GN=rpsN1 PE=1 SV=3	nd	nd	nd	nd	221	4.3	59	6.32
P21476	30S ribosomal protein S19 OS=Bacillus subtilis (strain 168) GN=rpsS PE=1 SV=3	nd	nd	nd	nd	394	4.29	183	5.18
P29726	Adenylosuccinate synthetase OS=Bacillus subtilis (strain 168) GN=purA PE=3 SV=1	nd	nd	nd	nd	204	4.16	310	12.28
P39793	Penicillin-binding protein 1A/1B OS=Bacillus subtilis (strain 168) GN=ponA PE=1 SV=1	nd	nd	nd	nd	44	4.14	nd	nd
P21472	30S ribosomal protein S12 OS=Bacillus subtilis (strain 168) GN=rpsL PE=1 SV=5	nd	nd	nd	nd	199	4.1	135	4.82
P21465	30S ribosomal protein S3 OS=Bacillus subtilis (strain 168) GN=rpsC PE=1 SV=4	nd	nd	43	0	211	3.66	138	4.9
P20282	30S ribosomal protein S13 OS=Bacillus subtilis (strain 168) GN=rpsM PE=1 SV=3	nd	nd	nd	nd	162	3.46	56	5.79
P54464	Uncharacterized protein YqeY OS=Bacillus subtilis (strain 168) GN=yqeY PE=1 SV=1	nd	nd	75	0.53	37	3.38	469	5.09
P04969	30S ribosomal protein S11 OS=Bacillus subtilis (strain 168) GN=rpsK PE=1 SV=1	nd	nd	nd	nd	364	3.36	294	5.21
P50727	Ferredoxin OS=Bacillus subtilis (strain 168) GN=fer PE=1 SV=2	nd	nd	39	0.36	33	3.36	38	6.59
P80859	6-phosphogluconate dehydrogenase, NADP(+)-dependent, decarboxylating OS=Bacillus subtilis (strain 16	nd	nd	nd	nd	135	3.35	113	5.02
P42060	50S ribosomal protein L22 OS=Bacillus subtilis (strain 168) GN=rplV PE=1 SV=1	nd	nd	nd	nd	331	3.33	58	4.81
P55873	50S ribosomal protein L20 OS=Bacillus subtilis (strain 168) GN=rplT PE=1 SV=1	nd	nd	nd	nd	40	3.29	nd	nd
P21471	30S ribosomal protein S10 OS=Bacillus subtilis (strain 168) GN=rpsJ PE=1 SV=4	nd	nd	nd	nd	199	3.29	141	5.53
P46899	50S ribosomal protein L18 OS=Bacillus subtilis (strain 168) GN=rplR PE=1 SV=1	nd	nd	nd	nd	630	3.18	313	5.19
P55874	50S ribosomal protein L35 OS=Bacillus subtilis (strain 168) GN=rpmI PE=1 SV=2	nd	nd	40	0.11	292	3.18	217	4.79
O31742	50S ribosomal protein L19 OS=Bacillus subtilis (strain 168) GN=rplS PE=1 SV=2	nd	nd	nd	nd	365	3.1	nd	nd
Q04796	4-hydroxy-tetrahydrodipicolinate synthase OS=Bacillus subtilis (strain 168) GN=dapA PE=1 SV=1	nd	nd	nd	nd	79	2.98	105	3.65
P37814	ATP synthase subunit b OS=Bacillus subtilis (strain 168) GN=atpF PE=1 SV=1	nd	nd	nd	nd	35	2.97	23	3.66
P21470	30S ribosomal protein S9 OS=Bacillus subtilis (strain 168) GN=rpsI PE=1 SV=3	nd	nd	nd	nd	650	2.86	331	4.32
P20277	50S ribosomal protein L17 OS=Bacillus subtilis (strain 168) GN=rplQ PE=1 SV=2	nd	nd	nd	nd	358	2.83	160	4.65
O34499	6-phosphogluconolactonase OS=Bacillus subtilis (strain 168) GN=pgl PE=1 SV=1	nd	nd	nd	nd	40	2.6	40	5.38
O32163	Zinc-dependent sulfurtransferase SufU OS=Bacillus subtilis (strain 168) GN=sufU PE=1 SV=1	nd	nd	nd	nd	97	2.37	77	4.74
P55872	Translation initiation factor IF-3 OS=Bacillus subtilis (strain 168) GN=infC PE=3 SV=3	nd	nd	nd	nd	61	2.26	21	3.75
P81102	Putative NAD(P)H nitroreductase YodC OS=Bacillus subtilis (strain 168) GN=yodC PE=1 SV=3	nd	nd	nd	nd	25	2.24	nd	nd
P71012	PTS system fructose-specific EIIABC component OS=Bacillus subtilis (strain 168) GN=fruA PE=1 SV=2	nd	nd	nd	nd	96	2.05	141	1.84
P94463	Methionyl-tRNA formyltransferase OS=Bacillus subtilis (strain 168) GN=fmt PE=3 SV=2	nd	nd	nd	nd	200	1.65	26	2.29
C0SPB1	Uncharacterized protein YukJ OS=Bacillus subtilis (strain 168) GN=yukJ PE=4 SV=1	nd	nd	nd	nd	48	1.65	nd	nd
P34957	Quinol oxidase subunit 2 OS=Bacillus subtilis (strain 168) GN=qoxA PE=3 SV=4	nd	nd	nd	nd	24	1.5	71	2.46
P11998	6,7-dimethyl-8-ribityllumazine synthase OS=Bacillus subtilis (strain 168) GN=ribH PE=1 SV=2	nd	nd	nd	nd	139	1.49	342	2.08
P37870	DNA-directed RNA polymerase subunit beta OS=Bacillus subtilis (strain 168) GN=rpoB PE=1 SV=2	nd	nd	90	0.13	224	1.48	221	3.29
Q05873	Valine--tRNA ligase OS=Bacillus subtilis (strain 168) GN=valS PE=1 SV=3	nd	nd	nd	nd	170	1.45	nd	nd
P53555	L-Lysine--8-amino-7-oxononanoate transaminase OS=Bacillus subtilis (strain 168) GN=bioK PE=1 SV=1	nd	nd	nd	nd	46	1.43	nd	nd
F2ZA12	60 kDa chaperonin (Fragment) OS=Bacillus subtilis GN=groEL PE=3 SV=1	nd	nd	nd	nd	45	1.3	nd	nd
O32053	Queuine tRNA-ribosyltransferase OS=Bacillus subtilis (strain 168) GN=tgt PE=3 SV=1	nd	nd	nd	nd	59	1.25	nd	nd
P80643	Acyl carrier protein OS=Bacillus subtilis (strain 168) GN=acpA PE=1 SV=1	nd	nd	80	0.02	27	1.03	nd	nd
O34824	Phosphoglucosamine mutase OS=Bacillus subtilis (strain 168) GN=glmM PE=1 SV=1	nd	nd	52	0.03	86	1	nd	nd
P12464	DNA-directed RNA polymerase subunit delta OS=Bacillus subtilis (strain 168) GN=rpoE PE=1 SV=1	nd	nd	59	0.05	115	1	85	1.79
Q06756	2-C-methyl-D-erythritol 2,4-cyclodiphosphate synthase OS=Bacillus subtilis (strain 168) GN=ispF PE=1	nd	nd	nd	nd	27	0.78	nd	nd
O31618	Thiazole synthase OS=Bacillus subtilis (strain 168) GN=thiG PE=1 SV=1^Atr|A0A0A1HAX8	nd	nd	nd	nd	26	0.72	23	20.73
O07607	Probable metallo-hydrolase YhfI OS=Bacillus subtilis (strain 168) GN=yhfI PE=3 SV=1	nd	nd	nd	nd	168	0.39	nd	nd
P46353	Phosphopentomutase OS=Bacillus subtilis (strain 168) GN=drm PE=3 SV=3	nd	nd	nd	nd	121	0.38	nd	nd
O32158	Uncharacterized protein YurQ OS=Bacillus subtilis (strain 168) GN=yurQ PE=3 SV=1	nd	nd	34	0.08	134	0.35	nd	nd
O31614	Bis(5'-nucleosyl)-tetraphosphatase PrpE [asymmetrical] OS=Bacillus subtilis (strain 168) GN=prpE PE=	nd	nd	nd	nd	35	0.13	nd	nd
P80238	General stress protein 26 OS=Bacillus subtilis (strain 168) GN=ydaG PE=1 SV=2	nd	nd	93	0.03	164	0.11	41	0.3
P94358	Uncharacterized aldehyde dehydrogenase AldY OS=Bacillus subtilis (strain 168) GN=aldY PE=1 SV=1	nd	nd	nd	nd	89	0.03	nd	nd
P40869	Stage V sporulation protein AD OS=Bacillus subtilis (strain 168) GN=spoVAD PE=1 SV=1	nd	nd	64	0.01	99	0	208	0.02
P12042	Phosphoribosylformylglycinamidine synthase subunit PurL OS=Bacillus subtilis (strain 168) GN=purL PE	nd	nd	32	8.86	nd	nd	nd	nd
O34857	Repressor Rok OS=Bacillus subtilis (strain 168) GN=rok PE=1 SV=1	nd	nd	38	7.15	nd	nd	53	16.46
O07638	UPF0358 protein YlaN OS=Bacillus subtilis (strain 168) GN=ylaN PE=1 SV=1	nd	nd	31	5.69	nd	nd	nd	nd
P12039	Phosphoribosylamine--glycine ligase OS=Bacillus subtilis (strain 168) GN=purD PE=1 SV=1	nd	nd	215	5.06	nd	nd	196	11.97
P08874	Transition state regulatory protein AbrB OS=Bacillus subtilis (strain 168) GN=abrB PE=1 SV=1	nd	nd	182	3.74	nd	nd	179	14.21
O32119	Putative nitrogen fixation protein YutI OS=Bacillus subtilis (strain 168) GN=yutI PE=3 SV=1	nd	nd	78	2.52	nd	nd	148	16.44
P71021	Septum site-determining protein DivIVA OS=Bacillus subtilis (strain 168) GN=divIVA PE=1 SV=1	nd	nd	28	0.99	nd	nd	109	16.42
P21879	Inosine-5'-monophosphate dehydrogenase OS=Bacillus subtilis (strain 168) GN=guaB PE=1 SV=2	nd	nd	53	0.87	nd	nd	81	7.27
P22326	Tyrosine--tRNA ligase 1 OS=Bacillus subtilis (strain 168) GN=tyrS1 PE=2 SV=2	nd	nd	134	0.53	nd	nd	nd	nd
P39586	Uncharacterized protein YwbC OS=Bacillus subtilis (strain 168) GN=ywbC PE=3 SV=1	nd	nd	131	0.37	nd	nd	nd	nd
P06533	HTH-type transcriptional regulator SinR OS=Bacillus subtilis (strain 168) GN=sinR PE=1 SV=1	nd	nd	20	0.26	nd	nd	86	3.2
P39634	1-pyrroline-5-carboxylate dehydrogenase OS=Bacillus subtilis (strain 168) GN=rocA PE=2 SV=1	nd	nd	19	0.26	nd	nd	nd	nd
P50866	ATP-dependent Clp protease ATP-binding subunit ClpX OS=Bacillus subtilis (strain 168) GN=clpX PE=2 S	nd	nd	45	0.2	nd	nd	63	5.56
P54534	UPF0403 protein YqiW OS=Bacillus subtilis (strain 168) GN=yqiW PE=3 SV=1	nd	nd	20	0.17	nd	nd	70	6.55
P32727	Transcription termination/antitermination protein NusA OS=Bacillus subtilis (strain 168) GN=nusA PE=	nd	nd	55	0.17	nd	nd	nd	nd
P19079	Cytidine deaminase OS=Bacillus subtilis (strain 168) GN=cdd PE=1 SV=1	nd	nd	36	0.13	nd	nd	nd	nd
P71066	Uncharacterized protein YvfG OS=Bacillus subtilis (strain 168) GN=yvfG PE=1 SV=1	nd	nd	23	0.12	nd	nd	nd	nd
P46347	Endoribonuclease YbeY OS=Bacillus subtilis (strain 168) GN=ybeY PE=3 SV=3	nd	nd	62	0.1	nd	nd	nd	nd
P81101	Ribosome-recycling factor OS=Bacillus subtilis (strain 168) GN=frr PE=1 SV=2	nd	nd	89	0.09	nd	nd	293	3.6
O31796	RNA-binding protein Hfq OS=Bacillus subtilis (strain 168) GN=hfq PE=1 SV=1	nd	nd	43	0.08	nd	nd	nd	nd
P54454	Probable RNA-binding protein YqeI OS=Bacillus subtilis (strain 168) GN=yqeI PE=3 SV=1	nd	nd	27	0.08	nd	nd	nd	nd
P37557	Uncharacterized protein YabO OS=Bacillus subtilis (strain 168) GN=yabO PE=3 SV=1	nd	nd	23	0.07	nd	nd	58	2.68
O34924	Putative aminopeptidase YtoP OS=Bacillus subtilis (strain 168) GN=ytoP PE=3 SV=1	nd	nd	129	0.06	nd	nd	nd	nd
O34588	Uncharacterized protein YkuJ OS=Bacillus subtilis (strain 168) GN=ykuJ PE=1 SV=1	nd	nd	64	0.05	nd	nd	nd	nd
P96614	DEAD-box ATP-dependent RNA helicase CshA OS=Bacillus subtilis (strain 168) GN=cshA PE=1 SV=2	nd	nd	113	0.03	nd	nd	163	0.84
O31718	UPF0356 protein YkzG OS=Bacillus subtilis (strain 168) GN=ykzG PE=3 SV=1	nd	nd	49	0.02	nd	nd	155	3.22
P39762	Aminopeptidase AmpS OS=Bacillus subtilis (strain 168) GN=ampS PE=3 SV=3	nd	nd	26	0.02	nd	nd	nd	nd
O34564	Thioredoxin-like protein YkuU OS=Bacillus subtilis (strain 168) GN=ykuU PE=3 SV=1	nd	nd	101	0.01	nd	nd	nd	nd
P07788	Spore coat protein A OS=Bacillus subtilis (strain 168) GN=cotA PE=1 SV=4	nd	nd	115	0.01	nd	nd	nd	nd
P70999	Agmatinase OS=Bacillus subtilis (strain 168) GN=speB PE=1 SV=1	nd	nd	135	0.01	nd	nd	nd	nd
O31473	Uncharacterized protein YcgI OS=Bacillus subtilis (strain 168) GN=ycgI PE=4 SV=4	nd	nd	31	0.01	nd	nd	nd	nd
P54586	Uncharacterized protein YhcB OS=Bacillus subtilis (strain 168) GN=yhcB PE=3 SV=1	nd	nd	43	0.01	nd	nd	nd	nd
P42402	Uncharacterized protein YckD OS=Bacillus subtilis (strain 168) GN=yckD PE=3 SV=1	nd	nd	25	0	nd	nd	nd	nd
P36946	D-ribose pyranase OS=Bacillus subtilis (strain 168) GN=rbsD PE=1 SV=1	nd	nd	35	0	nd	nd	nd	nd
P80866	Vegetative protein 296 OS=Bacillus subtilis (strain 168) GN=sufC PE=1 SV=3	nd	nd	nd	nd	nd	nd	46	3.37
Q05852	UTP--glucose-1-phosphate uridylyltransferase OS=Bacillus subtilis (strain 168) GN=gtaB PE=1 SV=1	nd	nd	nd	nd	nd	nd	212	7.64
O31864	UPF0346 protein YozE OS=Bacillus subtilis (strain 168) GN=yozE PE=1 SV=1	nd	nd	nd	nd	nd	nd	65	10.03
O07542	UPF0342 protein YheA OS=Bacillus subtilis (strain 168) GN=yheA PE=1 SV=1	nd	nd	nd	nd	nd	nd	171	6.74
P40780	Uncharacterized protein YtxH OS=Bacillus subtilis (strain 168) GN=ytxH PE=4 SV=2	nd	nd	nd	nd	nd	nd	21	12.74
O34841	Uncharacterized protein YoeB OS=Bacillus subtilis (strain 168) GN=yoeB PE=1 SV=2	nd	nd	nd	nd	nd	nd	80	17.96
P94431	Uncharacterized protein YcnI OS=Bacillus subtilis (strain 168) GN=ycnI PE=2 SV=1	nd	nd	nd	nd	nd	nd	19	4.23
O05252	Uncharacterized lipoprotein YufN OS=Bacillus subtilis (strain 168) GN=yufN PE=3 SV=2	nd	nd	nd	nd	nd	nd	49	7.51
P18255	Threonine--tRNA ligase 1 OS=Bacillus subtilis (strain 168) GN=thrS PE=2 SV=1	nd	nd	nd	nd	nd	nd	71	8.08
P80886	Succinate--CoA ligase [ADP-forming] subunit beta OS=Bacillus subtilis (strain 168) GN=sucC PE=1 SV=2	nd	nd	nd	nd	nd	nd	239	12.87
P80865	Succinate--CoA ligase [ADP-forming] subunit alpha OS=Bacillus subtilis (strain 168) GN=sucD PE=1 SV=	nd	nd	nd	nd	nd	nd	73	18.63
O31989	Sublancin immunity protein SunI OS=Bacillus subtilis (strain 168) GN=sunI PE=1 SV=1	nd	nd	nd	nd	nd	nd	42	6.28
O34344	Sporulation delaying protein C OS=Bacillus subtilis (strain 168) GN=sdpC PE=1 SV=1	nd	nd	nd	nd	nd	nd	29	6.34
P94446	Sporulation cortex protein CoxA OS=Bacillus subtilis (strain 168) GN=coxA PE=2 SV=4	nd	nd	nd	nd	nd	nd	61	0.01
O32000	SPBc2 prophage-derived pesticidal crystal protein-like YokG OS=Bacillus subtilis (strain 168) GN=yok	nd	nd	nd	nd	nd	nd	45	13.94
O07015	Sigma factor SigB regulation protein RsbQ OS=Bacillus subtilis (strain 168) GN=rsbQ PE=1 SV=1	nd	nd	nd	nd	nd	nd	21	0.02
P54419	S-adenosylmethionine synthase OS=Bacillus subtilis (strain 168) GN=metK PE=3 SV=2	nd	nd	nd	nd	nd	nd	56	4.04
P28368	Ribosome hibernation promotion factor OS=Bacillus subtilis (strain 168) GN=yvyD PE=1 SV=2	nd	nd	nd	nd	nd	nd	103	15.04
Q9KWU4	Pyruvate carboxylase OS=Bacillus subtilis (strain 168) GN=pyc PE=3 SV=1	nd	nd	nd	nd	nd	nd	200	12.24
O34872	Putative carbonic anhydrase YtiB OS=Bacillus subtilis (strain 168) GN=ytiB PE=3 SV=1	nd	nd	nd	nd	nd	nd	20	0.83
C0SP94	Putative ABC transporter substrate-binding lipoprotein YhfQ OS=Bacillus subtilis (strain 168) GN=yhf	nd	nd	nd	nd	nd	nd	23	7.81
C0SP85	Protein YukE OS=Bacillus subtilis (strain 168) GN=yukE PE=1 SV=1	nd	nd	nd	nd	nd	nd	769	120
P46336	Protein IolS OS=Bacillus subtilis (strain 168) GN=iolS PE=1 SV=1	nd	nd	nd	nd	nd	nd	56	3.36
P39596	Probable iron uptake system component EfeM OS=Bacillus subtilis (strain 168) GN=efeM PE=1 SV=1	nd	nd	nd	nd	nd	nd	55	22.31
P46338	Phosphate-binding protein PstS OS=Bacillus subtilis (strain 168) GN=pstS PE=3 SV=1	nd	nd	nd	nd	nd	nd	557	46.46
P17922	Phenylalanine--tRNA ligase beta subunit OS=Bacillus subtilis (strain 168) GN=pheT PE=3 SV=2	nd	nd	nd	nd	nd	nd	134	12.12
P17921	Phenylalanine--tRNA ligase alpha subunit OS=Bacillus subtilis (strain 168) GN=pheS PE=3 SV=2	nd	nd	nd	nd	nd	nd	81	16.55
P25972	Orotate phosphoribosyltransferase OS=Bacillus subtilis (strain 168) GN=pyrE PE=3 SV=1	nd	nd	nd	nd	nd	nd	19	18.35
P24136	Oligopeptide transport ATP-binding protein OppD OS=Bacillus subtilis (strain 168) GN=oppD PE=2 SV=2	nd	nd	nd	nd	nd	nd	47	5.53
P29141	Minor extracellular protease vpr OS=Bacillus subtilis (strain 168) GN=vpr PE=1 SV=1	nd	nd	nd	nd	nd	nd	228	24.04
P37946	L-threonine dehydratase biosynthetic IlvA OS=Bacillus subtilis (strain 168) GN=ilvA PE=3 SV=1	nd	nd	nd	nd	nd	nd	47	20.42
O07021	Lactate utilization protein B OS=Bacillus subtilis (strain 168) GN=lutB PE=1 SV=2	nd	nd	nd	nd	nd	nd	83	18.45
P22250	Glutamate--tRNA ligase OS=Bacillus subtilis (strain 168) GN=gltX PE=3 SV=1	nd	nd	nd	nd	nd	nd	25	3.77
O34399	Glutamate synthase [NADPH] small chain OS=Bacillus subtilis (strain 168) GN=gltB PE=2 SV=2	nd	nd	nd	nd	nd	nd	195	19.74
P39812	Glutamate synthase [NADPH] large chain OS=Bacillus subtilis (strain 168) GN=gltA PE=2 SV=3	nd	nd	nd	nd	nd	nd	74	25.03
P07343	Fumarate hydratase class II OS=Bacillus subtilis (strain 168) GN=fumC PE=3 SV=2	nd	nd	nd	nd	nd	nd	121	3.89
O35011	DNA-directed RNA polymerase subunit omega OS=Bacillus subtilis (strain 168) GN=rpoZ PE=3 SV=1	nd	nd	nd	nd	nd	nd	240	3.16
P54475	DEAD-box ATP-dependent RNA helicase CshB OS=Bacillus subtilis (strain 168) GN=cshB PE=1 SV=1	nd	nd	nd	nd	nd	nd	28	1.64
O32164	Cysteine desulfurase SufS OS=Bacillus subtilis (strain 168) GN=sufS PE=1 SV=1	nd	nd	nd	nd	nd	nd	61	4.15
P31104	Chorismate synthase OS=Bacillus subtilis (strain 168) GN=aroC PE=1 SV=3^Atr|A3F3D4	nd	nd	nd	nd	nd	nd	101	10.05
P54484	Cell wall-binding protein YqgA OS=Bacillus subtilis (strain 168) GN=yqgA PE=1 SV=2	nd	nd	nd	nd	nd	nd	30	17.16
P54423	Cell wall-associated protease OS=Bacillus subtilis (strain 168) GN=wprA PE=1 SV=2	nd	nd	nd	nd	nd	nd	80	34.89
Q01466	Cell shape-determining protein MreC OS=Bacillus subtilis (strain 168) GN=mreC PE=1 SV=3	nd	nd	nd	nd	nd	nd	40	5.06
P17865	Cell division protein FtsZ OS=Bacillus subtilis (strain 168) GN=ftsZ PE=1 SV=3	nd	nd	nd	nd	nd	nd	148	133.1
P25994	Carbamoyl-phosphate synthase pyrimidine-specific large chain OS=Bacillus subtilis (strain 168) GN=py	nd	nd	nd	nd	nd	nd	86	20.48
P54382	Bifunctional protein FolD OS=Bacillus subtilis (strain 168) GN=folD PE=3 SV=1	nd	nd	nd	nd	nd	nd	66	3.61
P39778	ATP-dependent protease ATPase subunit ClpY OS=Bacillus subtilis (strain 168) GN=clpY PE=1 SV=1	nd	nd	nd	nd	nd	nd	48	2.23
P80244	ATP-dependent Clp protease proteolytic subunit OS=Bacillus subtilis (strain 168) GN=clpP PE=1 SV=3	nd	nd	nd	nd	nd	nd	66	1.44
O34520	ATP phosphoribosyltransferase OS=Bacillus subtilis (strain 168) GN=hisG PE=1 SV=1	nd	nd	nd	nd	nd	nd	79	26.51
P19405	Alkaline phosphatase 3 OS=Bacillus subtilis (strain 168) GN=phoB PE=1 SV=4	nd	nd	nd	nd	nd	nd	479	23.49
P37251	Acetolactate synthase large subunit OS=Bacillus subtilis (strain 168) GN=ilvB PE=1 SV=4	nd	nd	nd	nd	nd	nd	100	297
P26908	50S ribosomal protein L21 OS=Bacillus subtilis (strain 168) GN=rplU PE=1 SV=1	nd	nd	nd	nd	nd	nd	40	8.59
P21478	30S ribosomal protein S21 OS=Bacillus subtilis (strain 168) GN=rpsU PE=1 SV=3	nd	nd	nd	nd	nd	nd	39	20.02
P23129	2-oxoglutarate dehydrogenase E1 component OS=Bacillus subtilis (strain 168) GN=odhA PE=3 SV=3	nd	nd	nd	nd	nd	nd	26	15.33
P94565	2-isopropylmalate synthase OS=Bacillus subtilis (strain 168) GN=leuA PE=3 SV=1	nd	nd	nd	nd	nd	nd	211	21.67
O34981	2,3,4,5-tetrahydropyridine-2,6-dicarboxylate N-acetyltransferase OS=Bacillus subtilis (strain 168) G	nd	nd	nd	nd	nd	nd	122	7.96
